# Evidence for strong purifying selection of human *47S* ribosomal RNA genes

**DOI:** 10.1101/2025.10.28.685169

**Authors:** Xufan Ma, Fiona Chow, Buz Galbraith, Daniel Sultanov, Eli K. Behar, Andreas Hochwagen

**Affiliations:** Department of Biology, New York University, New York, NY 10003, USA; Graduate Program in Data Science, New York University, New York, NY 10003, USA

**Keywords:** ribosomal rRNA genes, rDNA, conserved nucleotide elements, purifying selection

## Abstract

The multicopy *47S* ribosomal RNA (rRNA) genes are among the most highly expressed genes in the human genome, yet to-date essentially no disease-causing sequence variants have been identified. This lack of disease association is surprising, as defects in *47S* rRNA transcription and changes in ribosomal protein dosage, as well as nucleotide changes in the mitochondrial rRNA, all result in disease. The failure to identify rRNA-associated diseases may thus primarily stem from the experimental challenges associated with analyzing this chromosomally isolated high-copy gene family. Here, we used an evolutionary approach to test whether mutations in the human *47S* genes can have phenotypic consequences. By analyzing sequence variants among rRNA genes across >3,000 individuals from the high-coverage 1,000 Genomes Project, we demonstrate highly stratified variant abundance across the *47S* rRNA genes. In individual genomes, novel variants were frequently amplified in the transcribed spacer sequences and the evolutionarily young expansion segments, but rarely across the conserved *18S, 5*.*8S*, and *28S* rRNA-encoding sequences. Variant numbers and amplification were lowest in evolutionarily highly constrained nucleotide elements that are identical across >90% of sequenced eukaryotes. These results indicate that strong purifying selection acts to suppress copy number expansion of deleterious variants among the hundreds of *47S* rRNA copies and imply that deleterious variants in the *47S* rRNA have the potential to cause phenotypic consequences at very low copy numbers. As low-copy variant calls are rarely considered in association studies, this may explain why disease associations with *47S* rRNA variants have so far escaped detection.

**SIGNIFICANCE STATEMENT:** The rRNA genes are the most highly expressed genes in the human genome but there are almost no known diseases linked to sequence variants in the rRNA. We describe over 14,000 sequence variants that coexist within and between individuals and uncover signatures of strong purifying selection against deleterious variants. Our data indicate that deleterious rRNA variants cause sufficient fitness costs (and by extension, disease phenotypes) to be detected even against a massive backdrop of functional copies. As current disease-mapping algorithms generally ignore sequence variants that are only observed in a small percentage of sequencing reads, our data provide an obvious reason for the lack of disease associations.
