## Supplementary material for "Evidence for strong purifying selection of human *47S* ribosomal RNA genes": Dataset S1

### Sheet: Sheet1
Excluded putative pseudogenic variants
based on prototype (GenBank: U13369.1)
ID	Start	End	Alt	Type	#Occurrences	Quartile 1	Quartile 2	Median	Quartile 3	Quartile 4
(634, 'G')	634	634	G	{' '}	193	0.026978	0.042745	0.049328	0.055922	0.080421
(926, 'T')	926	926	T	{' '}	283	0.011786	0.0176485	0.019482	0.0213065	0.029157
(961, 'T')	961	961	T	{' '}	266	0.010803	0.015631	0.01766	0.0197147	0.042926
(1103, 'G')	1103	1103	G	{' '}	2352	0.013453	0.0227473	0.027202	0.0331105	0.060982
(1121, 'T')	1121	1121	T	{' '}	240	0.020112	0.032004	0.03538	0.0389815	0.049884
(1127, 'G')	1127	1127	G	{' '}	381	0.011495	0.014964	0.016652	0.018814	0.025327
(1130, 'G')	1130	1130	G	{' '}	410	0.010015	0.0135555	0.015161	0.0168867	0.028505
(1132, 'G')	1132	1132	G	{' '}	351	0.012355	0.0172895	0.019244	0.0225585	0.032179
(1143, 'C')	1143	1143	C	{' '}	1645	0.014925	0.025396	0.028652	0.031979	0.046293
(1148, 'G')	1148	1148	G	{' '}	2668	0.014249	0.0276283	0.033142	0.0396722	0.062103
(1159, 'G')	1159	1159	G	{' '}	863	0.016661	0.023753	0.027771	0.0330605	0.045627
(1222, 'G')	1222	1222	G	{' '}	649	0.019093	0.027087	0.030544	0.033215	0.05094
(1230, 'C')	1230	1230	C	{' '}	1089	0.012839	0.026214	0.032567	0.038248	0.075395
(1272, 'A')	1272	1272	A	{' '}	193	0.005055	0.006492	0.007806	0.009714	0.07551
(1283, 'A')	1283	1283	A	{' '}	201	0.005028	0.006313	0.00739	0.009282	0.082768
(1354, 'T')	1354	1354	T	{' '}	186	0.006554	0.0110282	0.0133035	0.0161275	0.020884
(1497, 'CG')	1497	1497	CG	{'INDEL'}	241	0.005003	0.005538	0.00612	0.007203	0.010347
(1506, 'T')	1506	1506	T	{' '}	464	0.005001	0.0060255	0.0071385	0.0086065	0.018077
(1548, 'G')	1548	1548	G	{' '}	607	0.009786	0.0146035	0.018308	0.023176	0.033849
(1578, 'C')	1578	1578	C	{' '}	1232	0.016629	0.03033	0.0398495	0.0479895	0.076851
(1585, 'G')	1585	1585	G	{' '}	796	0.016244	0.0282428	0.033202	0.0375492	0.053025
(1588, 'G')	1588	1588	G	{' '}	194	0.018133	0.0241032	0.0267845	0.0289923	0.160589
(1601, 'CTCG')	1601	1601	CTCG	{'INDEL'}	215	0.005002	0.0059695	0.00702	0.009383	0.125266
(1671, 'G')	1671	1671	G	{'INDEL'}	3158	0.008181	0.028221	0.0355065	0.042668	0.134091
(1844, 'G')	1844	1844	G	{' '}	286	0.013757	0.0203975	0.022483	0.0248565	0.035178
(1868, 'G')	1868	1868	G	{' '}	1551	0.012698	0.0301345	0.036404	0.046149	0.130489
(1896, 'C')	1896	1896	C	{' '}	314	0.015839	0.0233235	0.026294	0.0293123	0.050284
(1965, 'CGGG')	1965	1965	CGGG	{'INDEL'}	167	0.005515	0.0111505	0.015359	0.0211155	0.045462
(1968, 'G')	1968	1968	G	{' '}	1253	0.011939	0.022557	0.028609	0.034332	0.054614
(1985, 'G')	1985	1985	G	{' '}	1855	0.007183	0.0184515	0.024647	0.0352815	0.063233
(2004, 'C')	2004	2004	C	{' '}	958	0.020761	0.035943	0.0437115	0.052119	0.085495
(2007, 'G')	2007	2007	G	{' '}	807	0.006786	0.0139915	0.016924	0.0205855	0.032546
(2103, 'G')	2103	2103	G	{' '}	2713	0.017302	0.029671	0.033476	0.037634	0.054704
(2130, 'G')	2130	2130	G	{' '}	289	0.013103	0.017421	0.019207	0.022524	0.07782
(2131, 'G')	2131	2131	G	{' '}	403	0.012387	0.0165015	0.018404	0.0209865	0.029349
(2221, 'C')	2221	2221	C	{' '}	666	0.007117	0.0119723	0.014655	0.0181758	0.036463
(2241, 'G')	2241	2241	G	{' '}	334	0.019165	0.0227007	0.0244895	0.0269765	0.037546
(2371, 'G')	2371	2371	G	{' '}	584	0.013758	0.0321362	0.040604	0.047921	0.068456
(2383, 'G')	2383	2383	G	{' '}	332	0.010654	0.0189108	0.020931	0.0230563	0.055556
(2386, 'G')	2386	2386	G	{' '}	1105	0.016601	0.03015	0.039842	0.047545	0.06509
(2408, 'G')	2408	2408	G	{' '}	692	0.016424	0.0312508	0.0420955	0.0531823	0.078579
(2413, 'G')	2413	2413	G	{' '}	639	0.016961	0.02308	0.026687	0.032679	0.044072
(2424, 'G')	2424	2424	G	{' '}	1969	0.016886	0.028326	0.034706	0.041286	0.128644
(2433, 'G')	2433	2433	G	{' '}	718	0.014411	0.024953	0.0299185	0.0342018	0.059565
(2434, 'G')	2434	2434	G	{' '}	476	0.009672	0.0165765	0.0186535	0.0212763	0.033339
(2448, 'G')	2448	2448	G	{' '}	921	0.015875	0.027995	0.032243	0.038657	0.054961
(2450, 'G')	2450	2450	G	{' '}	492	0.006622	0.0142712	0.017662	0.0221362	0.03667
(2465, 'G')	2465	2465	G	{' '}	1767	0.015312	0.0250195	0.028221	0.033006	0.045366
(2489, 'GACT')	2489	2489	GACT	{'INDEL'}	3138	0.005116	0.0136918	0.0175605	0.0218275	0.034689
(2489, 'GACC')	2489	2489	GACC	{'INDEL'}	680	0.005007	0.00617825	0.00756	0.009358	0.024827
(2757, 'G')	2757	2757	G	{' '}	919	0.015449	0.023453	0.02582	0.02902	0.039052
(2778, 'G')	2778	2778	G	{' '}	509	0.016246	0.022406	0.024792	0.027014	0.041066
(2847, 'G')	2847	2847	G	{' '}	574	0.014446	0.0219633	0.025732	0.0293275	0.041034
(2900, 'G')	2900	2900	G	{' '}	457	0.012995	0.0223	0.026217	0.029659	0.045977
(2934, 'G')	2934	2934	G	{' '}	176	0.019113	0.0259035	0.0299285	0.033385	0.041818
(2941, 'G')	2941	2941	G	{' '}	533	0.013295	0.023224	0.027491	0.033953	0.144144
(2951, 'A')	2951	2951	A	{' '}	204	0.015773	0.0256443	0.034037	0.0396087	0.069504
(2961, 'G')	2961	2961	G	{' '}	1100	0.013867	0.0282442	0.0357595	0.0475125	0.088225
(2962, 'G')	2962	2962	G	{' '}	393	0.0138	0.023551	0.027615	0.03182	0.052299
(2969, 'G')	2969	2969	G	{' '}	400	0.013284	0.023274	0.0301125	0.040051	0.065688
(3011, 'G')	3011	3011	G	{' '}	1275	0.017024	0.0301885	0.035007	0.039537	0.052679
(3046, 'G')	3046	3046	G	{' '}	591	0.01824	0.035763	0.040305	0.045626	0.058772
(3057, 'G')	3057	3057	G	{' '}	932	0.020884	0.0336055	0.0373625	0.0421098	0.222313
(3063, 'G')	3063	3063	G	{' '}	1272	0.016048	0.0305622	0.034761	0.039062	0.056491
(3066, 'G')	3066	3066	G	{' '}	1246	0.015627	0.0289387	0.033022	0.0376348	0.059669
(3068, 'G')	3068	3068	G	{' '}	1996	0.016574	0.0340688	0.039387	0.0449867	0.064182
(3071, 'G')	3071	3071	G	{' '}	921	0.008521	0.015414	0.018749	0.022794	0.038915
(3075, 'G')	3075	3075	G	{' '}	417	0.01947	0.027262	0.03327	0.037613	0.05265
(3079, 'C')	3079	3079	C	{' '}	885	0.021148	0.030981	0.037921	0.043452	0.057971
(3174, 'C')	3174	3174	C	{' '}	282	0.02335	0.0415205	0.0465315	0.052508	0.065417
(3230, 'C')	3230	3230	C	{' '}	635	0.01828	0.035728	0.044498	0.0512405	0.069404
(3266, 'G')	3266	3266	G	{' '}	323	0.024842	0.0409665	0.05062	0.05625	0.076375
(3362, 'A')	3362	3362	A	{' '}	226	0.02381	0.0308028	0.035662	0.0444418	0.060712
(3380, 'C')	3380	3380	C	{' '}	633	0.021687	0.037588	0.043559	0.047973	0.163598
(3384, 'C')	3384	3384	C	{' '}	521	0.01601	0.024898	0.027989	0.031722	0.042127
(3387, 'C')	3387	3387	C	{' '}	303	0.018185	0.0264165	0.030629	0.034964	0.043572
(3391, 'G')	3391	3391	G	{' '}	1527	0.018519	0.0339415	0.03995	0.048257	0.071699
(3400, 'G')	3400	3400	G	{' '}	308	0.015864	0.0236668	0.0279715	0.0314543	0.043088
(3402, 'G')	3402	3402	G	{' '}	1288	0.017274	0.0284435	0.034174	0.0411308	0.059345
(3412, 'G')	3412	3412	G	{' '}	507	0.007812	0.01496	0.017484	0.0199445	0.032211
(3419, 'G')	3419	3419	G	{' '}	2121	0.01996	0.033052	0.037307	0.043435	0.063348
(3422, 'G')	3422	3422	G	{' '}	622	0.01779	0.030407	0.0352505	0.0403473	0.111483
(3425, 'G')	3425	3425	G	{' '}	2225	0.01867	0.032837	0.037926	0.04508	0.068668
(3432, 'G')	3432	3432	G	{' '}	1018	0.017144	0.0297378	0.036493	0.0425975	0.061634
(3439, 'G')	3439	3439	G	{' '}	200	0.009234	0.0161255	0.018362	0.019697	0.026563
(3443, 'G')	3443	3443	G	{' '}	398	0.018734	0.0265575	0.031211	0.034803	0.047995
(3459, 'G')	3459	3459	G	{' '}	222	0.016575	0.0255287	0.0292235	0.0327645	0.041092
(3931, 'T')	3931	3931	T	{' '}	2952	0.010355	0.01732	0.0200355	0.023949	0.214411
(3936, 'C')	3936	3936	C	{' '}	2946	0.010246	0.017317	0.0200025	0.0233182	0.058952
(3968, 'A')	3968	3968	A	{' '}	3157	0.009586	0.01916	0.022541	0.026316	0.069221
(3988, 'A')	3988	3988	A	{' '}	3185	0.010985	0.022333	0.026175	0.030511	0.075893
(4038, 'T')	4038	4038	T	{' '}	3190	0.013524	0.0268575	0.0313325	0.0366392	0.091535
(4086, 'T')	4086	4086	T	{' '}	3190	0.014264	0.0280213	0.03272	0.0382785	0.117896
(4106, 'T')	4106	4106	T	{' '}	3180	0.011587	0.0219648	0.025653	0.0300508	0.075028
(4118, 'T')	4118	4118	T	{' '}	3190	0.014216	0.0278228	0.032197	0.0376112	0.094518
(4136, 'A')	4136	4136	A	{' '}	3190	0.013705	0.0273623	0.0315885	0.036832	0.09236
(4137, 'T')	4137	4137	T	{' '}	3174	0.011685	0.022141	0.025661	0.0301247	0.078439
(4161, 'A')	4161	4161	A	{' '}	1470	0.012067	0.0190978	0.0219195	0.0253065	0.05941
(4199, 'T')	4199	4199	T	{' '}	742	0.009276	0.0155532	0.017741	0.0203662	0.128824
(4204, 'T')	4204	4204	T	{' '}	3170	0.009131	0.0171413	0.0200665	0.0232285	0.055683
(4241, 'T')	4241	4241	T	{' '}	3057	0.008763	0.015625	0.018211	0.021268	0.057025
(4262, 'A')	4262	4262	A	{' '}	243	0.00927	0.0135555	0.015206	0.0174555	0.034886
(4266, 'A')	4266	4266	A	{' '}	3190	0.009125	0.0181265	0.0212095	0.024879	0.057914
(4279, 'A')	4279	4279	A	{' '}	362	0.008475	0.0121773	0.013818	0.015602	0.030616
(4281, 'A')	4281	4281	A	{' '}	181	0.009576	0.012686	0.014431	0.01601	0.032035
(4364, 'T')	4364	4364	T	{' '}	808	0.008581	0.0131038	0.0149645	0.0173988	0.194463
(4368, 'A')	4368	4368	A	{' '}	3190	0.011296	0.021169	0.024937	0.0292113	0.125102
(4387, 'A')	4387	4387	A	{' '}	1703	0.00859	0.0138105	0.016041	0.018763	0.052261
(4406, 'T')	4406	4406	T	{' '}	3190	0.01222	0.0223103	0.0260265	0.0306495	0.072431
(4417, 'T')	4417	4417	T	{' '}	1117	0.008612	0.013887	0.016016	0.018483	0.047053
(4439, 'T')	4439	4439	T	{' '}	2235	0.007806	0.0133155	0.015482	0.0179495	0.041398
(4489, 'T')	4489	4489	T	{' '}	3182	0.009417	0.019933	0.0232985	0.0272215	0.062258
(4508, 'T')	4508	4508	T	{' '}	809	0.009047	0.013639	0.015612	0.017981	0.033098
(4637, 'G')	4637	4637	G	{' '}	3190	0.013001	0.0246253	0.0290935	0.0337923	0.078508
(4638, 'T')	4638	4638	T	{' '}	3189	0.014088	0.02692	0.031524	0.036775	0.084554
(4639, 'T')	4639	4639	T	{' '}	3189	0.014375	0.027135	0.031737	0.036909	0.085759
(4650, 'T')	4650	4650	T	{' '}	3166	0.010182	0.019488	0.022884	0.026871	0.065465
(4751, 'T')	4751	4751	T	{' '}	3189	0.013852	0.02904	0.033835	0.039809	0.092258
(4759, 'T')	4759	4759	T	{' '}	3189	0.012941	0.027955	0.032438	0.038041	0.085761
(4784, 'T')	4784	4784	T	{' '}	3189	0.01303	0.027341	0.031979	0.037477	0.082707
(4796, 'A')	4796	4796	A	{' '}	3186	0.012283	0.0262375	0.030641	0.0359372	0.083034
(4797, 'A')	4797	4797	A	{' '}	3190	0.01249	0.026484	0.030858	0.0362818	0.082701
(4860, 'G')	4860	4860	G	{' '}	195	0.017483	0.0245765	0.027984	0.031486	0.057862
(4861, 'T')	4861	4861	T	{' '}	437	0.013532	0.022761	0.025664	0.030002	0.057441
(4910, 'T')	4910	4910	T	{' '}	3086	0.012092	0.020877	0.0243885	0.028616	0.074701
(4917, 'A')	4917	4917	A	{' '}	3141	0.01165	0.021131	0.024479	0.028404	0.074196
(4974, 'A')	4974	4974	A	{' '}	3184	0.01013	0.0232308	0.027178	0.0318527	0.079055
(5011, 'T')	5011	5011	T	{' '}	3171	0.010196	0.022314	0.026121	0.030569	0.069851
(5037, 'C')	5037	5037	C	{' '}	405	0.014434	0.020098	0.022714	0.025845	0.042761
(5219, 'G')	5219	5219	G	{'INDEL'}	2954	0.006495	0.0124043	0.01466	0.0174147	0.039431
(5227, 'A')	5227	5227	A	{' '}	2040	0.009424	0.0150148	0.01721	0.0200043	0.041478
(5239, 'T')	5239	5239	T	{' '}	1295	0.009916	0.0147815	0.016745	0.019311	0.052002
(5636, 'G')	5636	5636	G	{' '}	186	0.036696	0.0445328	0.048989	0.0537398	0.067213
(5898, 'G')	5898	5898	G	{'INDEL'}	225	0.019679	0.030185	0.034544	0.042391	0.05377
(5976, 'G')	5976	5976	G	{' '}	270	0.031318	0.0445533	0.0487765	0.0547048	0.069391
(6040, 'G')	6040	6040	G	{' '}	555	0.020236	0.0322975	0.036296	0.041652	0.058685
(6119, 'C')	6119	6119	C	{' '}	389	0.021	0.027872	0.031592	0.036221	0.05233
(6126, 'G')	6126	6126	G	{' '}	327	0.0281	0.0379385	0.041999	0.049524	0.095277
(6159, 'G')	6159	6159	G	{' '}	803	0.018046	0.0276375	0.033803	0.0385115	0.063452
(6175, 'G')	6175	6175	G	{' '}	357	0.021217	0.034875	0.03844	0.041721	0.052995
(6246, 'C')	6246	6246	C	{' '}	180	0.017483	0.0262723	0.031411	0.0358178	0.186672
(6309, 'G')	6309	6309	G	{' '}	201	0.013751	0.024216	0.027899	0.031683	0.045806
(6321, 'G')	6321	6321	G	{' '}	268	0.014404	0.019498	0.0220645	0.0250958	0.040498
(6335, 'G')	6335	6335	G	{' '}	863	0.011451	0.0315425	0.041943	0.048457	0.07074
(6355, 'G')	6355	6355	G	{' '}	861	0.01781	0.034575	0.043	0.049091	0.067317
(6358, 'G')	6358	6358	G	{' '}	784	0.007571	0.016794	0.0260325	0.0365188	0.060878
(6374, 'G')	6374	6374	G	{' '}	1027	0.017928	0.0279595	0.039925	0.0503555	0.140964
(6380, 'G')	6380	6380	G	{' '}	779	0.006998	0.0144885	0.022732	0.027207	0.050412
(6385, 'C')	6385	6385	C	{' '}	1897	0.016384	0.027114	0.031256	0.039224	0.093
(6400, 'G')	6400	6400	G	{' '}	980	0.015212	0.0253425	0.031212	0.0359973	0.052289
(6405, 'G')	6405	6405	G	{' '}	1442	0.014101	0.0241127	0.0305805	0.0395272	0.066451
(6408, 'G')	6408	6408	G	{' '}	1315	0.013536	0.0276655	0.03284	0.0400015	0.059997
(6428, 'G')	6428	6428	G	{' '}	2034	0.0121	0.0322498	0.0419695	0.052231	0.071381
(6432, 'G')	6432	6432	G	{' '}	900	0.005648	0.0140333	0.0177235	0.0210208	0.03559
(6449, 'G')	6449	6449	G	{' '}	434	0.010043	0.019083	0.0223865	0.0255315	0.035316
(6452, 'G')	6452	6452	G	{' '}	588	0.011609	0.0203325	0.023196	0.0268033	0.034404
(6466, 'C')	6466	6466	C	{' '}	354	0.010609	0.0190235	0.0219765	0.0252542	0.037779
(6471, 'A')	6471	6471	A	{' '}	618	0.010949	0.016861	0.0212995	0.0253312	0.057262
(6480, 'G')	6480	6480	G	{' '}	208	0.015233	0.0206355	0.023095	0.026016	0.034446
(6491, 'G')	6491	6491	G	{' '}	464	0.012109	0.0177615	0.019858	0.023177	0.037252
(6492, 'G')	6492	6492	G	{' '}	181	0.012268	0.018229	0.020746	0.024279	0.037817
(6494, 'G')	6494	6494	G	{' '}	190	0.011345	0.0173202	0.019681	0.0224228	0.030119
(6495, 'G')	6495	6495	G	{' '}	1696	0.015631	0.0254255	0.0293915	0.03362	0.052063
(6504, 'G')	6504	6504	G	{' '}	182	0.022079	0.0334298	0.0388925	0.044214	0.073345
(6513, 'G')	6513	6513	G	{' '}	684	0.021543	0.0341767	0.0401795	0.045781	0.072072
(6519, 'C')	6519	6519	C	{' '}	319	0.01269	0.0244225	0.029605	0.037496	0.06022
(6796, 'C')	6796	6796	C	{' '}	3186	0.021265	0.0300638	0.031953	0.0339018	0.045914
(6902, 'A')	6902	6902	A	{' '}	581	0.016626	0.023506	0.028605	0.034969	0.10415
(6904, 'G')	6904	6904	G	{' '}	421	0.018631	0.027716	0.031241	0.035171	0.050014
(6905, 'G')	6905	6905	G	{' '}	510	0.018728	0.0252708	0.0283215	0.0310967	0.041658
(6918, 'C')	6918	6918	C	{' '}	1042	0.008761	0.0155105	0.0188785	0.0247197	0.040535
(6923, 'G')	6923	6923	G	{' '}	635	0.019207	0.027949	0.032237	0.038477	0.099196
(6945, 'G')	6945	6945	G	{' '}	224	0.018721	0.0265155	0.0296	0.0344265	0.049833
(6984, 'G')	6984	6984	G	{' '}	246	0.028116	0.0400758	0.0435665	0.0470843	0.061728
(7093, 'G')	7093	7093	G	{' '}	216	0.028968	0.0440847	0.050587	0.0550662	0.06307
(7136, 'G')	7136	7136	G	{' '}	454	0.011895	0.0266373	0.031114	0.0372135	0.048608
(7143, 'G')	7143	7143	G	{' '}	657	0.017006	0.030796	0.035407	0.040887	0.054995
(7162, 'G')	7162	7162	G	{' '}	977	0.015426	0.029797	0.036647	0.044417	0.073113
(7202, 'G')	7202	7202	G	{' '}	1467	0.02007	0.0360735	0.044875	0.054503	0.075355
(7217, 'G')	7217	7217	G	{' '}	830	0.020523	0.0333248	0.0416245	0.052116	0.070353
(7231, 'TG')	7231	7231	TG	{'INDEL'}	174	0.007559	0.0142758	0.0178625	0.02411	0.116937
(7827, 'G')	7827	7827	G	{' '}	224	0.021109	0.0319233	0.0384015	0.0432707	0.050239
(7852, 'G')	7852	7852	G	{' '}	2319	0.022162	0.036748	0.042872	0.051543	0.074848
(7893, 'G')	7893	7893	G	{' '}	2986	0.023691	0.037682	0.0421695	0.0474383	0.141017
(8177, 'C')	8177	8177	C	{' '}	614	0.021263	0.0251318	0.026607	0.0279038	0.033217
(8181, 'C')	8181	8181	C	{' '}	2090	0.040933	0.0518912	0.056184	0.0610487	0.079009
(8187, 'CCG')	8187	8187	CCG	{'INDEL'}	341	0.005872	0.007314	0.00789	0.008592	0.011386
(8320, 'A')	8320	8320	A	{'INDEL'}	697	0.005003	0.006042	0.007373	0.009958	0.080309
(8451, 'G')	8451	8451	G	{' '}	721	0.021585	0.032237	0.0362	0.040897	0.066652
(8472, 'C')	8472	8472	C	{' '}	793	0.007043	0.019947	0.025842	0.030281	0.048121
(8480, 'G')	8480	8480	G	{' '}	322	0.01859	0.0261343	0.029364	0.0337303	0.044436
(8487, 'C')	8487	8487	C	{' '}	1556	0.010076	0.021977	0.0288865	0.0415258	0.068513
(8490, 'C')	8490	8490	C	{' '}	1022	0.008661	0.0206743	0.028332	0.0341808	0.057377
(8501, 'A')	8501	8501	A	{' '}	252	0.040535	0.0472897	0.0539955	0.059518	0.087872
(8564, 'G')	8564	8564	G	{' '}	1567	0.019368	0.0316825	0.04048	0.054686	0.095958
(8565, 'G')	8565	8565	G	{' '}	245	0.011145	0.028003	0.033425	0.037267	0.047577
(8574, 'C')	8574	8574	C	{' '}	376	0.023301	0.031679	0.0366205	0.0412285	0.049712
(8578, 'G')	8578	8578	G	{' '}	432	0.021522	0.0356853	0.041372	0.0468435	0.056911
(8584, 'C')	8584	8584	C	{' '}	697	0.008673	0.018439	0.021208	0.024268	0.03435
(8592, 'C')	8592	8592	C	{' '}	1328	0.015075	0.0262475	0.0355055	0.0445355	0.065367
(8613, 'G')	8613	8613	G	{' '}	1077	0.014576	0.024449	0.028546	0.033927	0.048118
(8617, 'C')	8617	8617	C	{' '}	392	0.012649	0.0284605	0.040287	0.0513175	0.074286
(8627, 'G')	8627	8627	G	{' '}	1728	0.014508	0.031342	0.0405915	0.053053	0.080866
(8636, 'C')	8636	8636	C	{' '}	824	0.014851	0.0262887	0.0321105	0.0367753	0.049113
(8658, 'C')	8658	8658	C	{' '}	378	0.013781	0.0182155	0.02011	0.0223655	0.036045
(8672, 'C')	8672	8672	C	{' '}	2406	0.018399	0.027728	0.030703	0.0343695	0.050123
(8675, 'G')	8675	8675	G	{' '}	1677	0.015439	0.029847	0.035413	0.040318	0.055859
(8679, 'G')	8679	8679	G	{' '}	327	0.014328	0.0187235	0.021865	0.0255375	0.034223
(8704, 'TC')	8704	8704	TC	{'INDEL'}	231	0.005001	0.0054245	0.005828	0.0063465	0.013669
(8765, 'G')	8765	8765	G	{' '}	493	0.030251	0.042433	0.04984	0.055968	0.075481
(8819, 'C')	8819	8819	C	{' '}	862	0.019733	0.028557	0.0325805	0.0363088	0.053597
(8834, 'G')	8834	8834	G	{' '}	414	0.02638	0.0405735	0.045767	0.050376	0.061891
(8835, 'G')	8835	8835	G	{' '}	228	0.01583	0.0234425	0.0270665	0.0304363	0.044146
(8865, 'C')	8865	8865	C	{' '}	1342	0.022578	0.0314738	0.035183	0.0394337	0.056639
(8866, 'G')	8866	8866	G	{' '}	1485	0.018215	0.025606	0.029035	0.032934	0.048835
(8881, 'C')	8881	8881	C	{' '}	226	0.016828	0.023827	0.0259295	0.0285585	0.107509
(8892, 'G')	8892	8892	G	{' '}	2449	0.01697	0.028844	0.033098	0.038832	0.05821
(8921, 'C')	8921	8921	C	{' '}	1471	0.014775	0.032318	0.041988	0.0546875	0.077167
(8944, 'C')	8944	8944	C	{' '}	217	0.029228	0.03516	0.03852	0.043657	0.055577
(8951, 'G')	8951	8951	G	{' '}	381	0.019327	0.030196	0.034924	0.0384	0.04788
(8976, 'G')	8976	8976	G	{' '}	707	0.016009	0.0259575	0.034039	0.040187	0.056976
(8984, 'G')	8984	8984	G	{' '}	831	0.021137	0.034317	0.041738	0.047667	0.120854
(8999, 'C')	8999	8999	C	{' '}	1984	0.017787	0.0312322	0.0386635	0.0513137	0.164691
(9004, 'A')	9004	9004	A	{' '}	177	0.019758	0.02969	0.034907	0.038048	0.047583
(9016, 'C')	9016	9016	C	{' '}	1469	0.017693	0.033322	0.041467	0.05091	0.076404
(9019, 'C')	9019	9019	C	{' '}	238	0.007899	0.0156045	0.0217695	0.028466	0.098827
(9021, 'A')	9021	9021	A	{' '}	323	0.015097	0.021997	0.025038	0.028785	0.043344
(9035, 'A')	9035	9035	A	{' '}	220	0.029184	0.043565	0.052664	0.0584667	0.084275
(9035, 'G')	9035	9035	G	{' '}	215	0.024146	0.0353915	0.038373	0.0416145	0.057177
(9042, 'C')	9042	9042	C	{' '}	1476	0.009633	0.017611	0.0254495	0.033251	0.057022
(9069, 'G')	9069	9069	G	{' '}	892	0.009695	0.014562	0.0179625	0.0247978	0.169189
(9074, 'G')	9074	9074	G	{' '}	191	0.008324	0.0137205	0.01575	0.0177305	0.03075
(9076, 'G')	9076	9076	G	{' '}	610	0.007596	0.0143755	0.0204345	0.0252057	0.042753
(9081, 'G')	9081	9081	G	{' '}	1996	0.012287	0.0204845	0.0305865	0.0480817	0.084857
(9088, 'G')	9088	9088	G	{' '}	1868	0.007895	0.015689	0.0221865	0.0366848	0.064663
(9093, 'G')	9093	9093	G	{' '}	1285	0.007071	0.016167	0.023418	0.030058	0.055157
(9098, 'G')	9098	9098	G	{' '}	522	0.016498	0.0288818	0.034345	0.0379965	0.05032
(9100, 'G')	9100	9100	G	{' '}	886	0.017529	0.0307365	0.0355135	0.042448	0.056282
(9105, 'C')	9105	9105	C	{' '}	2152	0.018717	0.0303138	0.0381645	0.0465315	0.07465
(9107, 'G')	9107	9107	G	{' '}	1279	0.017283	0.031392	0.039524	0.046716	0.103971
(9118, 'G')	9118	9118	G	{' '}	765	0.007135	0.014311	0.018638	0.022208	0.039009
(9122, 'G')	9122	9122	G	{' '}	432	0.018668	0.0352387	0.039033	0.0452562	0.064275
(9146, 'G')	9146	9146	G	{' '}	2602	0.016542	0.0272762	0.031726	0.0365513	0.187912
(9178, 'T')	9178	9178	T	{' '}	568	0.009138	0.01522	0.018139	0.021152	0.030333
(9309, 'C')	9309	9309	C	{' '}	542	0.017526	0.0258922	0.028652	0.0319445	0.039031
(10038, 'G')	10038	10038	G	{'INDEL'}	581	0.005003	0.006078	0.007818	0.011059	0.158096
(10054, 'G')	10054	10054	G	{' '}	167	0.010842	0.0159055	0.018542	0.021763	0.035494
(10063, 'G')	10063	10063	G	{' '}	669	0.022463	0.032096	0.036568	0.040812	0.062884
(10065, 'G')	10065	10065	G	{' '}	2225	0.010236	0.01683	0.021292	0.029011	0.053512
(10067, 'G')	10067	10067	G	{' '}	1292	0.018364	0.0305843	0.036631	0.043331	0.06847
(10068, 'G')	10068	10068	G	{' '}	1310	0.013294	0.0211943	0.0264055	0.0318502	0.055007
(10075, 'G')	10075	10075	G	{' '}	816	0.014143	0.0240995	0.030651	0.037295	0.135763
(10099, 'TGG')	10099	10099	TGG	{'INDEL'}	1260	0.005072	0.00901925	0.011057	0.0136845	0.03335
(10127, 'C')	10127	10127	C	{'INDEL'}	675	0.008702	0.014717	0.016985	0.020002	0.039292
(11938, 'C')	11938	11938	C	{' '}	2385	0.017267	0.033127	0.038842	0.046387	0.079041
(11965, 'C')	11965	11965	C	{' '}	1035	0.019157	0.0279725	0.031105	0.0347755	0.050967
(11968, 'C')	11968	11968	C	{' '}	232	0.018712	0.0237202	0.025607	0.0276055	0.03452
(11972, 'G')	11972	11972	G	{' '}	400	0.020036	0.0239252	0.0260325	0.0320385	0.042882
(11987, 'G')	11987	11987	G	{' '}	162	0.019337	0.0221215	0.023294	0.0247043	0.028861
(11995, 'G')	11995	11995	G	{' '}	1858	0.018368	0.0310143	0.0342055	0.0377033	0.050764
(12008, 'G')	12008	12008	G	{' '}	1513	0.013085	0.020948	0.023451	0.026079	0.036538
(12010, 'C')	12010	12010	C	{' '}	453	0.034674	0.047804	0.051402	0.05463	0.067792
(12014, 'CG')	12014	12014	CG	{'INDEL'}	3157	0.012751	0.027667	0.032781	0.036987	0.051794
(12024, 'G')	12024	12024	G	{' '}	2586	0.023267	0.0383845	0.0444995	0.050432	0.070189
(12038, 'C')	12038	12038	C	{' '}	489	0.021773	0.031775	0.039413	0.045363	0.078394
(12047, 'CG')	12047	12047	CG	{'INDEL'}	2870	0.028353	0.0429155	0.0468535	0.0503815	0.093356
(12047, 'CGCG')	12047	12047	CGCG	{'INDEL'}	3190	0.036515	0.052297	0.054859	0.057489	0.068776
(12050, 'GCGC')	12050	12050	GCGC	{'INDEL'}	2462	0.033364	0.0418893	0.044335	0.0466167	0.055071
(12056, 'GC')	12056	12056	GC	{'INDEL'}	234	0.021189	0.031664	0.0343435	0.0400478	0.04763
(12625, 'GT')	12625	12625	GT	{'INDEL'}	607	0.005061	0.008269	0.009415	0.010835	0.016442
(12626, 'G')	12626	12626	G	{' '}	866	0.018179	0.023467	0.02508	0.0266037	0.17305
